# DDX21 is a p38-MAPK sensitive nucleolar protein necessary for mouse preimplantation embryo development and cell-fate specification

**DOI:** 10.1101/2021.04.13.439318

**Authors:** Pablo Bora, Lenka Gahurova, Andrea Hauserova, Martina Stiborova, Rebecca Collier, David Potěšil, Zbyněk Zdráhal, Alexander W. Bruce

## Abstract

Successful navigation of the mouse preimplantation stages of development, during which three distinct blastocyst lineages are derived, represents a prerequisite for continued development. We previously identified a role for p38-mitogen-activated kinases (p38-MAPK) regulating blastocyst inner cell mass (ICM) cell-fate, specifically primitive endoderm (PrE) differentiation, that is intimately linked to rRNA precursor processing, polysome formation and protein translation regulation. Here, we develop this work by assaying the role of DEAD-box RNA helicase 21 (*Ddx21*), a known regulator of rRNA processing, in the context of p38-MAPK regulation of preimplantation mouse embryo development. We show nuclear *Ddx21* protein is robustly expressed from the 16-cell stage, becoming exclusively nucleolar during blastocyst maturation; a localisation dependent on active p38-MAPK. Efficient siRNA mediated clonal *Ddx21* knockdown within developing embryos is associated with profound cell autonomous and non-autonomous proliferation defects and reduced blastocyst volume, by the equivalent peri-implantation blastocyst stage. Moreover, ICM residing *Ddx21* knockdown clones express the EPI marker NANOG but rarely express the PrE differentiation marker GATA4. These data contribute extra significance to emerging importance of lineage specific translation regulation, as identified for p38-MAPK, during mouse preimplantation development.
