## Supplementary table S1 for "DDX21 is a p38-MAPK sensitive nucleolar protein necessary for mouse preimplantation embryo development and cell-fate specification"

### Sheet: Table S1
	protein	code	adj. p-value	non-adj. p-value	logFC 2/-2	change in p38 vs control	FC_peptide	FC_protein	Peptide_sequence	cont_1	cont_2	cont_3	p38_1	p38_2	p38_3
	Ddx21	Q9JIK5	no	yes	yes	down	0.14	1.33	EASGDAGEKSPR_Phospho (ST)	17.8803	16.6572				14.4492
