## Supplementary table S2 for "DDX21 is a p38-MAPK sensitive nucleolar protein necessary for mouse preimplantation embryo development and cell-fate specification"

### Sheet: Table S2
	Antibodies
	Sl. No.	Antibody against	Type	Target	Host / isotype	Manufacturer	Catalogue number	Dilution used
	Immunofluorescence imaging
	1	DDX21	Primary; polyclonal	Conserved	Rabbit / IgG	Novus Biologicals	NB100-1718	1:100 in PBST (3% BSA)
	2	NUCLEOSTEMIN	Primary; monoclonal	Mouse, rat and human	Mouse / IgG1, kappa	Santa Cruz Biotechnology, Inc.	sc-398978	1:100 in PBST (3% BSA)
	3	CDX2 (CDX2-88)	Primary; monoclonal	Conserved	Mouse / IgG1, kappa	BioGenex	MU392A-5UC	1:200 in PBST (3% BSA)
	4	NANOG (eBioMLC-51)	Primary; monoclonal	Mouse	Rat / IgG2a	Thermo Fisher Scientific Inc. (eBioscience™)	14-5761-80	1:200 in PBST (3% BSA)
	5	GATA-4 (H-112)	Primary; polyclonal	Mouse, rat and human	Rabbit / IgG	Santa Cruz Biotechnology, Inc.	sc-9053	1:200 in PBST (3% BSA)
	6	Donkey anti-Rat IgG (H+L) Highly Cross-Adsorbed Secondary Antibody, Alexa Fluor 488	Secondary; polyclonal	Rat	Donkey / IgG	Thermo Fisher Scientific Inc.	A-21208	1:500 in PBST (3% BSA)
	7	Donkey anti-Rabbit IgG (H+L) Highly Cross-Adsorbed Secondary Antibody, Alexa Fluor 555	Secondary; polyclonal	Rabbit	Donkey / IgG	Thermo Fisher Scientific Inc.	A-31572	1:500 in PBST (3% BSA)
	8	Donkey Anti-Rabbit IgG H&L (Alexa Fluor® 647)	Secondary; polyclonal	Rabbit	Donkey / IgG	Abcam plc.	ab150075	1:500 in PBST (3% BSA)
	9	Donkey anti-Mouse IgG (H+L) Highly Cross-Adsorbed Secondary Antibody, Alexa Fluor 488	Secondary; polyclonal	Mouse	Donkey / IgG	Thermo Fisher Scientific Inc.	A-21202	1:500 in PBST (3% BSA)
