## Supplementary table S3 for "DDX21 is a p38-MAPK sensitive nucleolar protein necessary for mouse preimplantation embryo development and cell-fate specification"

### Sheet: Table S3
	Statistical tests				Unless otherwise stated within individual graphs as a specific P value (if statistically insignificant), the stated significance intervals were depicted as: P value < 0.0001 (****), 0.0001 to 0.001 (***), 0.001 to 0.01 (**) and 0.01 to 0.05 (*); error bars denote calculated standard deviations. Further details are provided within respective methods sections.
	Figure				Test used
	2	e			Mann-Whitney
		f			Mann-Whitney
	3	c			One-way ANOVA (Kruskal-Wallis) and Dunn's test
		d			One-way ANOVA (Kruskal-Wallis) and Dunn's test
		e			One-way ANOVA (Kruskal-Wallis) and Dunn's test
		h			Unaired t-tests (for "Total" and "Outer") & Mann-Whitney (for "Inner")
		i			Mann-Whitney (for "Total" and "Outer") & Welch's t-test (for "Inner")
		j			Mann-Whitney
	4	c	i	Combined	Unpaired t-test
				Non-injected	Unpaired t-test
				Injected	Mann-Whitney
			ii	Combined	Unpaired t-test
				Non-injected	Welch's t-test
				Injected	Welch's t-test
			iii	Combined	Unpaired t-test
				Non-injected	Unpaired t-test
				Injected	Welch's t-test
	S2	a		DMSO	Unpaired t-test
				SB220025	Mann-Whitney
		b		DMSO	Mann-Whitney
				SB220025	Mann-Whitney
	S3	a			Mann-Whitney
		b			One-way ANOVA (Kruskal-Wallis) and Dunn's test
		c			One-way ANOVA (Kruskal-Wallis) and Dunn's test
		d	i	Combined	Mann-Whitney
				Non-injected	Mann-Whitney
				Injected	Welch's t-test
			ii	Combined	Mann-Whitney
				Non-injected	Mann-Whitney
				Injected	Welch's t-test
			iii	Combined	Mann-Whitney
				Non-injected	Mann-Whitney
				Injected	Mann-Whitney
	S4		i	Combined	Mann-Whitney
				Non-injected	Mann-Whitney
				Injected	Mann-Whitney
			ii	Combined	Mann-Whitney
				Non-injected	Mann-Whitney
				Injected	Mann-Whitney
			iii	Combined	Mann-Whitney
				Non-injected	Mann-Whitney
				Injected	Mann-Whitney
			iv	Combined	Mann-Whitney
				Non-injected	Welch's t-test
				Injected	Mann-Whitney
			v	Combined	Welch's t-test
				Non-injected	Welch's t-test
				Injected	Welch's t-test
			vi	Combined	Welch's t-test
				Non-injected	Welch's t-test
				Injected	Welch's t-test
