## Supplementary table S4 for "DDX21 is a p38-MAPK sensitive nucleolar protein necessary for mouse preimplantation embryo development and cell-fate specification"

### Sheet: Table S4
	Supplementary to Fig. 2e, f & S2a, b
		CTCF for DDX21 (all cells)				CTCF for DDX21 (outer cells)				CTCF for DDX21 (inner cells)					CTCF for NS / GNL3 (all cells)				CTCF for NS / GNL3 (outer cells)				CTCF for NS / GNL3 (inner cells)
	N	Control (DMSO)	p38-MAPK Inhibited (SB220025)		N	Control (DMSO)	p38-MAPK Inhibited (SB220025)		N	Control (DMSO)	p38-MAPK Inhibited (SB220025)			N	Control (DMSO)	p38-MAPK Inhibited (SB220025)		N	Control (DMSO)	p38-MAPK Inhibited (SB220025)		N	Control (DMSO)	p38-MAPK Inhibited (SB220025)
	1	90620.7	14413.1		1	90620.7	14413.1		1	35668.2	10494.2			1	79361	3953.96		1	79361	3953.96		1	46526.5	4666.18
	2	56400.3	22663.1		2	56400.3	22663.1		2	44638.6	6973.84			2	62694.1	9922.47		2	62694.1	9922.47		2	57280.7	5841.66
	3	64072.4	15927.5		3	64072.4	15927.5		3	31352.9	7084.15			3	54616.2	5318.4		3	54616.2	5318.4		3	35928.8	7927.01
	4	60779.6	13237.2		4	60779.6	13237.2		4	32781.2	4565.09			4	39822	6431.27		4	39822	6431.27		4	34779.6	4632.14
	5	55957.4	11131		5	55957.4	11131		5	25854.1	5541.18			5	45783.2	5376.85		5	45783.2	5376.85		5	34305.1	4565.36
	6	52162.9	21831.6		6	52162.9	21831.6		6	48037.6	7713.11			6	40955.6	6055.11		6	40955.6	6055.11		6	61948.9	6750.66
	7	97159.4	17047.4		7	97159.4	17047.4		7	34815.2	5583.49			7	90220.4	5315.69		7	90220.4	5315.69		7	37274.3	5472.79
	8	72802.4	20463.7		8	72802.4	20463.7		8	23417.6	4953.57			8	55332.1	8432.47		8	55332.1	8432.47		8	20903.2	2818.73
	9	59850	15363.6		9	59850	15363.6		9	34673.5	6453.72			9	52722.4	8335.79		9	52722.4	8335.79		9	19669.1	3477.31
	10	32248.3	11036.8		10	32248.3	11036.8		10	29296.5	56549.9			10	29159.8	5363.85		10	29159.8	5363.85		10	27188.7	12099.3
	11	43462.8	11214.2		11	43462.8	11214.2		11	28196.1	31463.3			11	28344.1	6075.09		11	28344.1	6075.09		11	34219.2	8258.46
	12	68242.1	12399.7		12	68242.1	12399.7		12	26014	53624.3			12	50850.5	5896.6		12	50850.5	5896.6		12	28987.9	20064.1
	13	159671	15386.5		13	159671	15386.5		13	48867	56130.1			13	99312.7	5387.77		13	99312.7	5387.77		13	34118.4	10071
	14	41506.3	13848.2		14	41506.3	13848.2		14	45096.3	37679.9			14	24736.4	2449.27		14	24736.4	2449.27		14	28893.1	11878.6
	15	43464.5	11238.6		15	43464.5	11238.6		15	47465.4	39757.7			15	25862.5	3765.62		15	25862.5	3765.62		15	31500.1	13220.4
	16	55354.7	14248.1		16	55354.7	14248.1		16	36552.2	33389.9			16	26803.8	4057.81		16	26803.8	4057.81		16	32562.9	10150.4
	17	30901	6293.07		17	30901	6293.07		17	36807.9	38500.9			17	16191	4849.71		17	16191	4849.71		17	24766.7	9952.1
	18	37797.8	10873.8		18	37797.8	10873.8		18	30615	38778.6			18	21573.2	2363.88		18	21573.2	2363.88		18	20512.1	9573.86
	19	31874.7	10998.8		19	31874.7	10998.8		19	29053.9	36014.4			19	20613.9	6990.22		19	20613.9	6990.22		19	26841.4	10494.8
	20	35646.8	100778		20	35646.8	100778		20	31586.1	36052.9			20	25794.4	28628.5		20	25794.4	28628.5		20	23483.3	8683.03
	21	26013.4	94098.7		21	26013.4	94098.7		21	26376.1	41845.8			21	11269	23109.1		21	11269	23109.1		21	17286.8	13571.5
	22	36359.8	144568		22	36359.8	144568		22	112782	41541.5			22	18758	29870.4		22	18758	29870.4		22	109941	7901.58
	23	32676.8	132340		23	32676.8	132340		23	92805.4	34547.5			23	21816	35831.9		23	21816	35831.9		23	55342	9270.29
	24	67853.2	82539.7		24	67853.2	82539.7		24	72237.4	20081.5			24	27444.8	27714.7		24	27444.8	27714.7		24	60714.7	6027.07
	25	72324.7	74928.4		25	72324.7	74928.4		25	75757.2	31474.8			25	54750.6	19938.6		25	54750.6	19938.6		25	68653	7952.67
	26	51724.8	78992.7		26	51724.8	78992.7		26	75430.9	42458			26	28760.6	19455.6		26	28760.6	19455.6		26	93505.4	6710.52
	27	101623	59401		27	101623	59401		27	74115.4	29218.7			27	72797.1	15902.2		27	72797.1	15902.2		27	51385.5	5276.93
	28	68119.1	133088		28	68119.1	133088		28	82486.7	23010.5			28	47589.3	37019		28	47589.3	37019		28	87528.3	5520.98
	29	63555.7	82298		29	63555.7	82298		29	66079.7	48047.7			29	43466.3	22171.3		29	43466.3	22171.3		29	71666.9	18219.2
	30	56872.9	82278.4		30	56872.9	82278.4		30	55078	52604.2			30	44801.5	18030.6		30	44801.5	18030.6		30	44861.2	12071
	31	74313.1	82953.2		31	74313.1	82953.2		31	77462.7	25893.9			31	47630.5	17480.7		31	47630.5	17480.7		31	39034.7	10942.2
	32	72032.2	54693		32	72032.2	54693		32	47186.6	24648.5			32	46388.2	11645.5		32	46388.2	11645.5		32	61219.3	8883.36
	33	68424.8	82744.7		33	68424.8	82744.7		33	39239.6	71953.3			33	52184.7	19947.4		33	52184.7	19947.4		33	51798.1	19515.5
	34	79725.6	69120.6		34	79725.6	69120.6		34	41342	42149.9			34	65222.7	11511.9		34	65222.7	11511.9		34	40256	11473.4
	35	42437.1	50957		35	42437.1	50957		35	40253.5	63608.8			35	28275.4	13415.3		35	28275.4	13415.3		35	37580.2	19231.4
	36	74565.3	68620.1		36	74565.3	68620.1		36	35265.5	100603			36	51309.9	12756.8		36	51309.9	12756.8		36	30020.1	43191.8
	37	40705.5	89712.1		37	40705.5	89712.1		37	43941.5	59191.9			37	35491.2	26874.1		37	35491.2	26874.1		37	43575.9	22483.1
	38	38813.4	69823.9		38	38813.4	69823.9		38	29544.9	83156			38	29641.8	15557.8		38	29641.8	15557.8		38	28669.4	21688.4
	39	36406	49635.4		39	36406	49635.4		39	25712.8	57015.4			39	22432.6	13820.3		39	22432.6	13820.3		39	32172.2	12392.5
	40	36074.6	60139.1		40	36074.6	60139.1		40	36946.5	42837.9			40	31289.1	16009.2		40	31289.1	16009.2		40	26155.2	11578.9
	41	70914.7	54088.2		41	70914.7	54088.2		41	26658	1389.06			41	53900	15085.3		41	53900	15085.3		41	17537.8
	42	38068.4	53820.3		42	38068.4	53820.3		42	44729	3284.02			42	23114.4	14383.8		42	23114.4	14383.8		42	28428.2
	43	40120.7	56226.5		43	40120.7	56226.5		43	21108.5	544.443			43	24932	12350.9		43	24932	12350.9		43	16119.3
	44	27258.3	45524.1		44	27258.3	45524.1		44	18495.9	649.285			44	19021.2	8881		44	19021.2	8881		44	8332.94
	45	31679.7	91692.5		45	31679.7	91692.5		45	34071.2	5033.34			45	24550.6	17663.4		45	24550.6	17663.4		45	26986.6
	46	35783.3	47525.7		46	35783.3	47525.7		46	22747.9	4564.63			46	27434.8	13846.9		46	27434.8	13846.9		46	13138.2
	47	37707	56203.7		47	37707	56203.7		47	26259.4	2043.91			47	20923.4	12459.8		47	20923.4	12459.8		47	18095
	48	34875.6	83046.8		48	34875.6	83046.8		48	35469.4	6427.74			48	19793.4	31071.4		48	19793.4	31071.4		48	27158.3
	49	165378	51168.9		49	165378	51168.9		49	40223.6	702.675			49	69901	15621.4		49	69901	15621.4		49	26086.3
	50	72420.5	110935		50	72420.5	110935		50	40370	2139.17			50	38631.4	30402.4		50	38631.4	30402.4		50	31646.5
	51	180984	80212.4		51	180984	80212.4		51	59547.7	1988.98			51	87026.8	31905.5		51	87026.8	31905.5		51	36875.3
	52	130024	87407.3		52	130024	87407.3		52	74022.7	1697.35			52	66360.3	31627.3		52	66360.3	31627.3		52	45365.6
	53	102574	48681.7		53	102574	48681.7		53	124734	583.855			53	29627.3	20909.2		53	29627.3	20909.2		53	56600.1
	54	64466.4	51913.4		54	64466.4	51913.4		54	46648.4	1510.44			54	39504.1	13284.6		54	39504.1	13284.6		54	32141.7
	55	80849.5	49502.4		55	80849.5	49502.4		55	52704.9	790.239			55	34905.7	16357.4		55	34905.7	16357.4		55	33334.8
	56	59628.3	54971.5		56	59628.3	54971.5		56	139319	1412.78			56	29872.1	18961.8		56	29872.1	18961.8		56	104112
	57	68481.4	49632.8		57	68481.4	49632.8		57	118171	1793.97			57	42661.1	15365.8		57	42661.1	15365.8		57	86070.7
	58	98790.5	61101		58	98790.5	61101		58	36184.2	1947.98			58	65053.3	17250.4		58	65053.3	17250.4		58	31825.6
	59	38640.3	73269.7		59	38640.3	73269.7		59	62871.3	1630.39			59	15758.1	27386.7		59	15758.1	27386.7		59	49000.4
	60	43831.8	55996.7		60	43831.8	55996.7		60	41273	744.57			60	36898	19701.9		60	36898	19701.9		60	43528.6
	61	46464.5	53796.2		61	46464.5	53796.2		61	62077.7	1183.41			61	27036.2	18096.6		61	27036.2	18096.6		61	31149.9
	62	65951.6	64428.2		62	65951.6	64428.2		62	38238	1266.67			62	28619.3	24670.7		62	28619.3	24670.7		62	23395.2
	63	59330.4	51232.4		63	59330.4	51232.4		63	23926.4	990.125			63	28634.6	15823.8		63	28634.6	15823.8		63	28172.7
	64	57734.5	38802.3		64	57734.5	38802.3		64	39400.7	16888.7			64	29415.9	13646.1		64	29415.9	13646.1		64	29701.1
	65	34576.7	77633.7		65	34576.7	77633.7		65	34346.7	2530.19			65	13507.7	22939.9		65	13507.7	22939.9		65	25550.3
	66	37804.4	57426.5		66	37804.4	57426.5		66	56416.4	3866.83			66	23285.7	17469.5		66	23285.7	17469.5		66	46972.5
	67	45684.8	55813.1		67	45684.8	55813.1		67	44594.8	9760.1			67	32924.9	18811.5		67	32924.9	18811.5		67	28602.7
	68	37676.2	31748.2		68	37676.2	31748.2		68	35688.6				68	15427.6	7412.99		68	15427.6	7412.99		68	20655.4
	69	40735.5	87023.5		69	40735.5	87023.5		69	27367.7				69	20082	21343.7		69	20082	21343.7		69	14148.3
	70	29333	79000.3		70	29333	79000.3		70	79087.8				70	11237	25209.6		70	11237	25209.6		70	49700.8
	71	34383.6	83435.3		71	34383.6	83435.3		71	80068				71	18341.9	20881.2		71	18341.9	20881.2		71	147546
	72	38182.2	69015.9		72	38182.2	69015.9		72	126008				72	18385.1	16806.1		72	18385.1	16806.1		72	45070.9
	73	29777.2	69982.6		73	29777.2	69982.6		73	87353.4				73	10638.7	22535.6		73	10638.7	22535.6		73	55012.2
	74	30857.7	99852.9		74	30857.7	99852.9		74	80465.3				74	12249.4	22317.6		74	12249.4	22317.6		74	52234.2
	75	35382.8	66775.8		75	35382.8	66775.8		75	89200.2				75	15301.6	18100.2		75	15301.6	18100.2		75	79532.1
	76	27433.4	59556.2		76	27433.4	59556.2		76	50940.5				76	19005	15912.1		76	19005	15912.1		76	46595
	77	27967.2	55692.7		77	27967.2	55692.7		77	59127.7				77	15116.6	17726		77	15116.6	17726		77	63218.7
	78	26272	64458.2		78	26272	64458.2		78	82540.1				78	10808.9	17808.5		78	10808.9	17808.5		78	74030.1
	79	28352.7	70702		79	28352.7	70702		79	72186.9				79	16953.4	17362.9		79	16953.4	17362.9		79	54901.4
	80	54595.9	70383.1		80	54595.9	70383.1		80	74070.5				80	23616.6	18751		80	23616.6	18751		80	75248
	81	42800.9	67415.2		81	42800.9	67415.2		81	53151.6				81	19704.6	17745.2		81	19704.6	17745.2		81	75198.8
	82	57563.5	61128.6		82	57563.5	61128.6		82	42432.1				82	25725.9	17451.5		82	25725.9	17451.5		82	32710.9
	83	42463.6	53724		83	42463.6	53724		83	69115.7				83	20217.9	13606.9		83	20217.9	13606.9		83	73949
	84	44932.1	53117.8		84	44932.1	53117.8		84	28510.1				84	17981.5	16178.8		84	17981.5	16178.8		84	35594.1
	85	36848.2	62124.7		85	36848.2	62124.7		85	17849.5				85	16829.5	11500.9		85	16829.5	11500.9		85	25766.6
	86	28443	45367.7		86	28443	45367.7		86	42309.5				86	23067	12712.7		86	23067	12712.7		86	36360.8
	87	86352.9	48277.5		87	86352.9	48277.5		87	43263.1				87	39141.7	12246.7		87	39141.7	12246.7		87	51296.4
	88	72573.4	57164		88	72573.4	57164		88	31498.6				88	41504.8	13113.2		88	41504.8	13113.2		88	28622.6
	89	86038.6	121270		89	86038.6	121270		89	29279.9				89	34178.6	30822.9		89	34178.6	30822.9		89	42474.4
	90	63793.9	75021		90	63793.9	75021		90	38074				90	28978.9	16985.6		90	28978.9	16985.6		90	31577.6
	91	51903.5	59866.1		91	51903.5	59866.1		91	18564.9				91	19397.9	13962		91	19397.9	13962		91	22029.8
	92	33193.6	82516.5		92	33193.6	82516.5		92	30746.6				92	20765.2	20106.6		92	20765.2	20106.6		92	26474.1
	93	28440	101613		93	28440	101613		93	27738.7				93	18172.7	22065.3		93	18172.7	22065.3		93	12406.2
	94	64103.2	47748.2		94	64103.2	47748.2		94	22943.9				94	27179.7	10318.1		94	27179.7	10318.1		94	16221.2
	95	50777.8	53230.7		95	50777.8	53230.7		95	21081.2				95	30657.9	9306.65		95	30657.9	9306.65		95	13568.1
	96	41105.6	64500.3		96	41105.6	64500.3		96	11087.7				96	19762.2	15489.1		96	19762.2	15489.1		96	11830.1
	97	40678.6	92168		97	40678.6	92168		97	18746.2				97	19028.3	21632		97	19028.3	21632		97	23944.6
	98	56119.2	52732.5		98	56119.2	52732.5		98	3121.93				98	20944.7	9562.78		98	20944.7	9562.78		98
	99	43090	64869.7		99	43090	64869.7		99	1893.77				99	26598.5	13838.2		99	26598.5	13838.2		99
	100	27140.6	177046		100	27140.6	177046		100	5040.85				100	15447.9	58857.5		100	15447.9	58857.5		100
	101	51875.3	5200.5		101	51875.3	5200.5		101	2079.09				101	22428	4666.18		101	22428			101
	102	37186.4	2424.7		102	37186.4	2424.7		102	1502.19				102	16285.3	5841.66		102	16285.3			102
	103	32694	20896.1		103	32694	20896.1		103	10438.6				103	13773.8	7927.01		103	13773.8			103
	104	33997.7	6351.75		104	33997.7	6351.75		104	634.537				104	23301.4	4632.14		104	23301.4			104
	105	42318.6	3796.92		105	42318.6	3796.92		105	1212.01				105	25149.4	4565.36		105	25149.4			105
	106	27487.3	5476.14		106	27487.3	5476.14		106	992.964				106	15815.7	6750.66		106	15815.7			106
	107	29580.8	11167.1		107	29580.8	11167.1		107	1598.05				107	17273	5472.79		107	17273			107
	108	34393.1	1829.57		108	34393.1	1829.57		108	7222.19				108	24185.8	2818.73		108	24185.8			108
	109	23524.5	4261.15		109	23524.5	4261.15		109	1842.19				109	16072	3477.31		109	16072			109
	110	23826.1	1840.97		110	23826.1	1840.97		110	2117.83				110	13252.8	12099.3		110	13252.8			110
	111	35567	10868.7		111	35567	10868.7		111	1551.63				111	20077.6	8258.46		111	20077.6			111
	112	32956.2	2280.64		112	32956.2	2280.64		112	2171.48				112	16719.5	20064.1		112	16719.5			112
	113	44016.4	615.149		113	44016.4	615.149		113	6962.92				113	15117.7	10071		113	15117.7			113
	114	35122.6	27772.2		114	35122.6	27772.2		114	2218.61				114	14501.2	11878.6		114	14501.2			114
	115	22734.6	1291.99		115	22734.6	1291.99		115	3172.07				115	7380.82	13220.4		115	7380.82			115
	116	26342.5	911.075		116	26342.5	911.075		116	20255.8				116	13177.7	10150.4		116	13177.7			116
	117	33962.6	25946.5		117	33962.6	25946.5		117	2411.84				117	11893.7	9952.1		117	11893.7			117
	118	38617.5	3278.3		118	38617.5	3278.3		118	5267.63				118	21861.5	9573.86		118	21861.5			118
	119	102474	6607.22		119	102474	6607.22		119	1628.54				119	54170.5	10494.8		119	54170.5			119
	120	109121	2816.68		120	109121	2816.68		120	2999.91				120	57346.1	8683.03		120	57346.1			120
	121	107023	15789.5		121	107023	15789.5		121	6611.2				121	44437.2	13571.5		121	44437.2			121
	122	104556	17646.5		122	104556	17646.5		122	5936.18				122	44104.8	7901.58		122	44104.8			122
	123	141552	19539.7		123	141552	19539.7		123					123	51951.5	9270.29		123	51951.5			123
	124	171910	18996.7		124	171910	18996.7		124					124	73232.3	6027.07		124	73232.3			124
	125	73799.8	5075.16		125	73799.8	5075.16		125					125	28229.8	7952.67		125	28229.8			125
	126	81056.1	1893.5		126	81056.1	1893.5		126					126	25138.5	6710.52		126	25138.5			126
	127	74425.2	10006.8		127	74425.2	10006.8		127					127	24962.2	5276.93		127	24962.2			127
	128	75138.2	4629.34		128	75138.2	4629.34		128					128	29775	5520.98		128	29775			128
	129	85888.6	1088.08		129	85888.6	1088.08		129					129	33780.3	18219.2		129	33780.3			129
	130	77094.1	3298.71		130	77094.1	3298.71		130					130	38852	12071		130	38852			130
	131	68533.6	2659.87		131	68533.6	2659.87		131					131	25127.7	10942.2		131	25127.7			131
	132	55582.6	1525.33		132	55582.6	1525.33		132					132	16149.1	8883.36		132	16149.1			132
	133	64919.4	2188.49		133	64919.4	2188.49		133					133	16761.1	19515.5		133	16761.1			133
	134	51998	1156.5		134	51998	1156.5		134					134	14573.2	11473.4		134	14573.2			134
	135	68849.6	861.614		135	68849.6	861.614		135					135	24219.2	19231.4		135	24219.2			135
	136	69060.2	957.379		136	69060.2	957.379		136					136	27174.7	43191.8		136	27174.7			136
	137	39518.8	407.31		137	39518.8	407.31		137					137	17359.8	22483.1		137	17359.8			137
	138	65373.4	3791.14		138	65373.4	3791.14		138					138	14866.8	21688.4		138	14866.8			138
	139	44708.9	15173.5		139	44708.9	15173.5		139					139	21387.9	12392.5		139	21387.9			139
	140	36134.3	5222.63		140	36134.3	5222.63		140					140	13757.2	11578.9		140	13757.2			140
	141	54770	2941.62		141	54770	2941.62		141					141	15799.7			141	15799.7			141
	142	45931.2	1634.12		142	45931.2	1634.12		142					142	16646.1			142	16646.1			142
	143	56242.4	6493.78		143	56242.4	6493.78		143					143	17834.3			143	17834.3			143
	144	63874.2	12740.9		144	63874.2	12740.9		144					144	24291.4			144	24291.4			144
	145	42670.4	8216.51		145	42670.4	8216.51		145					145	21602.4			145	21602.4			145
	146	44816.3	2537.47		146	44816.3	2537.47		146					146	15324.7			146	15324.7			146
	147	44896.9	8714.2		147	44896.9	8714.2		147					147	20154.7			147	20154.7			147
	148	39800.1	5809.94		148	39800.1	5809.94		148					148	10900.3			148	10900.3			148
	149	51876.5	7827.48		149	51876.5	7827.48		149					149	16382.2			149	16382.2			149
	150	35303.9	1473.93		150	35303.9	1473.93		150					150	12675.2			150	12675.2			150
	151	63114.5	2136.2		151	63114.5	2136.2		151					151	22454.1			151	22454.1			151
	152	85528.5	2610.87		152	85528.5	2610.87		152					152	29636.9			152	29636.9			152
	153	57187.4	1356.37		153	57187.4	1356.37		153					153	15918.3			153	15918.3			153
	154	45659.7	974.406		154	45659.7	974.406		154					154	12885.4			154	12885.4			154
	155	59262	1050.78		155	59262	1050.78		155					155	17302			155	17302			155
	156	113805	1733		156	113805	1733		156					156	63647.3			156	63647.3			156
	157	74178.4	3119.47		157	74178.4	3119.47		157					157	49396.4			157	49396.4			157
	158	117660	2556.48		158	117660	2556.48		158					158	37779.3			158	37779.3			158
	159	114582	892.426		159	114582	892.426		159					159	67603.1			159	67603.1			159
	160	185872	360.447		160	185872	360.447		160					160	111729			160	111729			160
	161	97799.6	10838.1		161	97799.6	10838.1		161					161	53791.2			161	53791.2			161
	162	135054	3133		162	135054	3133		162					162	49485.2			162	49485.2			162
	163	71775.2	3608.82		163	71775.2	3608.82		163					163	24991.2			163	24991.2			163
	164	60312.5	15299.9		164	60312.5	15299.9		164					164	23366.7			164	23366.7			164
	165	85610.9	16103.5		165	85610.9	16103.5		165					165	44672.5			165	44672.5			165
	166	105007	1882.36		166	105007	1882.36		166					166	36555.4			166	36555.4			166
	167	67934.6	1940.92		167	67934.6	1940.92		167					167	41731.2			167	41731.2			167
	168	41283.2	3756.64		168	41283.2	3756.64		168					168	37045.1			168	37045.1			168
	169	68193	16547.8		169	68193	16547.8		169					169	30996.5			169	30996.5			169
	170	53466.8	2636.22		170	53466.8	2636.22		170					170	24814			170	24814			170
	171	62470	4201.46		171	62470	4201.46		171					171	25550			171	25550			171
	172	94749.9	16618.8		172	94749.9	16618.8		172					172	69028.3			172	69028.3			172
	173	65054	4633.75		173	65054	4633.75		173					173	30110.6			173	30110.6			173
	174	61841.8	957.108		174	61841.8	957.108		174					174	46098.4			174	46098.4			174
	175	65148.2	1318.49		175	65148.2	1318.49		175					175	33655			175	33655			175
	176	48675.7	18750.1		176	48675.7	18750.1		176					176	27879.1			176	27879.1			176
	177	67588.5	13864.5		177	67588.5	13864.5		177					177	26454.2			177	26454.2			177
	178	70225.4	12585.8		178	70225.4	12585.8		178					178	34646.9			178	34646.9			178
	179	49264.7	1246.35		179	49264.7	1246.35		179					179	18453.1			179	18453.1			179
	180	48030	7004.77		180	48030	7004.77		180					180	15904.5			180	15904.5			180
	181	61658.8	4971.42		181	61658.8	4971.42		181					181	20575.7			181	20575.7			181
	182	23119.5	4201.05		182	23119.5	4201.05		182					182	5978.38			182	5978.38			182
	183	72636.7	10516.7		183	72636.7	10516.7		183					183	34184.5			183	34184.5			183
	184	50403.8	2711.02		184	50403.8	2711.02		184					184	20195.5			184	20195.5			184
	185	65109	2041.43		185	65109	2041.43		185					185	39389.6			185	39389.6			185
	186	50016.5	1930.82		186	50016.5	1930.82		186					186	27913.2			186	27913.2			186
	187	80036.1	8441.84		187	80036.1	8441.84		187					187	45878.9			187	45878.9			187
	188	67245.1	21620		188	67245.1	21620		188					188	49514.9			188	49514.9			188
	189	64315.6	2156.97		189	64315.6	2156.97		189					189	45160			189	45160			189
	190	53499.1	894.921		190	53499.1	894.921		190					190	29122.6			190	29122.6			190
	191	44195.9	10494.2		191	44195.9			191					191	22186.7			191	22186.7			191
	192	35570.8	6973.84		192	35570.8			192					192	25392.5			192	25392.5			192
	193	77961.9	7084.15		193	77961.9			193					193	48501			193	48501			193
	194	38122	4565.09		194	38122			194					194	22785.7			194	22785.7			194
	195	81850.5	5541.18		195	81850.5			195					195	51889.4			195	51889.4			195
	196	50102.8	7713.11		196	50102.8			196					196	31039.3			196	31039.3			196
	197	44764.8	5583.49		197	44764.8			197					197	23669.2			197	23669.2			197
	198	41502.4	4953.57		198	41502.4			198					198	23458.3			198	23458.3			198
	199	25959.8	6453.72		199	25959.8			199					199	16618.4			199	16618.4			199
	200	62591.1	56549.9		200	62591.1			200					200	44273.8			200	44273.8			200
	201	29193.7	31463.3		201	29193.7			201					201	16262.6			201	16262.6			201
	202	25469.2	53624.3		202	25469.2			202					202	12893			202	12893			202
	203	29691.4	56130.1		203	29691.4			203					203	15533.5			203	15533.5			203
	204	35681.8	37679.9		204	35681.8			204					204	19939.8			204	19939.8			204
	205	39822.5	39757.7		205	39822.5			205					205	21344.7			205	21344.7			205
	206	78000	33389.9		206	78000			206					206	46526.5			206				206
	207	19800	38500.9		207	19800			207					207	57280.7			207				207
	208	6510	38778.6		208	6510			208					208	35928.8			208				208
	209	9600	36014.4		209	9600			209					209	34779.6			209				209
	210	3570	36052.9		210	3570			210					210	34305.1			210				210
	211	13500	41845.8		211	13500			211					211	61948.9			211				211
	212	7400	41541.5		212	7400			212					212	37274.3			212				212
	213	2790	34547.5		213	2790			213					213	20903.2			213				213
	214	1570	20081.5		214	1570			214					214	19669.1			214				214
	215	5590	31474.8		215	5590			215					215	27188.7			215				215
	216	3970	42458		216	3970			216					216	34219.2			216				216
	217	3550	29218.7		217	3550			217					217	28987.9			217				217
	218	1850	23010.5		218	1850			218					218	34118.4			218				218
	219	1850	48047.7		219	1850			219					219	28893.1			219				219
	220	3380	52604.2		220	3380			220					220	31500.1			220				220
	221	1070	25893.9		221	1070			221					221	32562.9			221				221
	222	17500	24648.5		222	17500			222					222	24766.7			222				222
	223	58500	71953.3		223	58500			223					223	20512.1			223				223
	224	891	42149.9		224	891			224					224	26841.4			224				224
	225	79800	63608.8		225	79800			225					225	23483.3			225				225
	226	67200	100603		226	67200			226					226	17286.8			226				226
	227	13700	59191.9		227	13700			227					227	109941			227				227
	228	8130	83156		228	8130			228					228	55342			228				228
	229	15100	57015.4		229	15100			229					229	60714.7			229				229
	230	40300	42837.9		230	40300			230					230	68653			230				230
	231	22800	1389.06		231	22800			231					231	93505.4			231				231
	232	14000	3284.02		232	14000			232					232	51385.5			232				232
	233	973	544.443		233	973			233					233	87528.3			233				233
	234	5140	649.285		234	5140			234					234	71666.9			234				234
	235	11800	5033.34		235	11800			235					235	44861.2			235				235
	236	8460	4564.63		236	8460			236					236	39034.7			236				236
	237	3980	2043.91		237	3980			237					237	61219.3			237				237
	238	5930	6427.74		238	5930			238					238	51798.1			238				238
	239	4970	702.675		239	4970			239					239	40256			239				239
	240	23000	2139.17		240	23000			240					240	37580.2			240				240
	241	21300	1988.98		241	21300			241					241	30020.1			241				241
	242	8760	1697.35		242	8760			242					242	43575.9			242				242
	243	14300	583.855		243	14300			243					243	28669.4			243				243
	244	3210	1510.44		244	3210			244					244	32172.2			244				244
	245	11300	790.239		245	11300			245					245	26155.2			245				245
	246	13800	1412.78		246	13800			246					246	17537.8			246				246
	247	1630	1793.97		247	1630			247					247	28428.2			247				247
	248	1150	1947.98		248	1150			248					248	16119.3			248				248
	249	80500	1630.39		249	80500			249					249	8332.94			249				249
	250	14500	744.57		250	14500			250					250	26986.6			250				250
	251	2690	1183.41		251	2690			251					251	13138.2			251				251
	252	590	1266.67		252	590			252					252	18095			252				252
	253	3730	990.125		253	3730			253					253	27158.3			253				253
	254	4460	16888.7		254	4460			254					254	26086.3			254				254
	255	2690	2530.19		255	2690			255					255	31646.5			255				255
	256	11300	3866.83		256	11300			256					256	36875.3			256				256
	257	3520	9760.1		257	3520			257					257	45365.6			257				257
	258	5210			258	5210			258					258	56600.1			258				258
	259	1270			259	1270			259					259	32141.7			259				259
	260	3440			260	3440			260					260	33334.8			260				260
	261	49100			261	49100			261					261	104112			261				261
	262	3570			262	3570			262					262	86070.7			262				262
	263	10700			263	10700			263					263	31825.6			263				263
	264	2650			264	2650			264					264	49000.4			264				264
	265	4270			265	4270			265					265	43528.6			265				265
	266	2710			266	2710			266					266	31149.9			266				266
	267	22100			267	22100			267					267	23395.2			267				267
	268	1050			268	1050			268					268	28172.7			268				268
	269	11400			269	11400			269					269	29701.1			269				269
	270	1490			270	1490			270					270	25550.3			270				270
	271	6730			271	6730			271					271	46972.5			271				271
	272	44594.8			272				272					272	28602.7			272				272
	273	35688.6			273				273					273	20655.4			273				273
	274	27367.7			274				274					274	14148.3			274				274
	275	79087.8			275				275					275	49700.8			275				275
	276	80068			276				276					276	147546			276				276
	277	126008			277				277					277	45070.9			277				277
	278	87353.4			278				278					278	55012.2			278				278
	279	80465.3			279				279					279	52234.2			279				279
	280	89200.2			280				280					280	79532.1			280				280
	281	50940.5			281				281					281	46595			281				281
	282	59127.7			282				282					282	63218.7			282				282
	283	82540.1			283				283					283	74030.1			283				283
	284	72186.9			284				284					284	54901.4			284				284
	285	74070.5			285				285					285	75248			285				285
	286	53151.6			286				286					286	75198.8			286				286
	287	42432.1			287				287					287	32710.9			287				287
	288	69115.7			288				288					288	73949			288				288
	289	28510.1			289				289					289	35594.1			289				289
	290	17849.5			290				290					290	25766.6			290				290
	291	42309.5			291				291					291	36360.8			291				291
	292	43263.1			292				292					292	51296.4			292				292
	293	31498.6			293				293					293	28622.6			293				293
	294	29279.9			294				294					294	42474.4			294				294
	295	38074			295				295					295	31577.6			295				295
	296	18564.9			296				296					296	22029.8			296				296
	297	30746.6			297				297					297	26474.1			297				297
	298	27738.7			298				298					298	12406.2			298				298
	299	22943.9			299				299					299	16221.2			299				299
	300	21081.2			300				300					300	13568.1			300				300
	301	11087.7			301				301					301	11830.1			301				301
	302	18746.2			302				302					302	23944.6			302				302
	303	35668.2			303				303					303				303				303
	304	44638.6			304				304					304				304				304
	305	31352.9			305				305					305				305				305
	306	32781.2			306				306					306				306				306
	307	25854.1			307				307					307				307				307
	308	48037.6			308				308					308				308				308
	309	34815.2			309				309					309				309				309
	310	23417.6			310				310					310				310				310
	311	34673.5			311				311					311				311				311
	312	29296.5			312				312					312				312				312
	313	28196.1			313				313					313				313				313
	314	26014			314				314					314				314				314
	315	48867			315				315					315				315				315
	316	45096.3			316				316					316				316				316
	317	47465.4			317				317					317				317				317
	318	36552.2			318				318					318				318				318
	319	36807.9			319				319					319				319				319
	320	30615			320				320					320				320				320
	321	29053.9			321				321					321				321				321
	322	31586.1			322				322					322				322				322
	323	26376.1			323				323					323				323				323
	324	112782			324				324					324				324				324
	325	92805.4			325				325					325				325				325
	326	72237.4			326				326					326				326				326
	327	75757.2			327				327					327				327				327
	328	75430.9			328				328					328				328				328
	329	74115.4			329				329					329				329				329
	330	82486.7			330				330					330				330				330
	331	66079.7			331				331					331				331				331
	332	55078			332				332					332				332				332
	333	77462.7			333				333					333				333				333
	334	47186.6			334				334					334				334				334
	335	39239.6			335				335					335				335				335
	336	41342			336				336					336				336				336
	337	40253.5			337				337					337				337				337
	338	35265.5			338				338					338				338				338
	339	43941.5			339				339					339				339				339
	340	29544.9			340				340					340				340				340
	341	25712.8			341				341					341				341				341
	342	36946.5			342				342					342				342				342
	343	26658			343				343					343				343				343
	344	44729			344				344					344				344				344
	345	21108.5			345				345					345				345				345
	346	18495.9			346				346					346				346				346
	347	34071.2			347				347					347				347				347
	348	22747.9			348				348					348				348				348
	349	26259.4			349				349					349				349				349
	350	35469.4			350				350					350				350				350
	351	40223.6			351				351					351				351				351
	352	40370			352				352					352				352				352
	353	59547.7			353				353					353				353				353
	354	74022.7			354				354					354				354				354
	355	124734			355				355					355				355				355
	356	46648.4			356				356					356				356				356
	357	52704.9			357				357					357				357				357
	358	139319			358				358					358				358				358
	359	118171			359				359					359				359				359
	360	36184.2			360				360					360				360				360
	361	62871.3			361				361					361				361				361
	362	41273			362				362					362				362				362
	363	62077.7			363				363					363				363				363
	364	38238			364				364					364				364				364
	365	23926.4			365				365					365				365				365
	366	39400.7			366				366					366				366				366
	367	34346.7			367				367					367				367				367
	368	56416.4			368				368					368				368				368
	369	44594.8			369				369					369				369				369
	370	35688.6			370				370					370				370				370
	371	27367.7			371				371					371				371				371
	372	79087.8			372				372					372				372				372
	373	80068			373				373					373				373				373
	374	126008			374				374					374				374				374
	375	87353.4			375				375					375				375				375
	376	80465.3			376				376					376				376				376
	377	89200.2			377				377					377				377				377
	378	50940.5			378				378					378				378				378
	379	59127.7			379				379					379				379				379
	380	82540.1			380				380					380				380				380
	381	72186.9			381				381					381				381				381
	382	74070.5			382				382					382				382				382
	383	53151.6			383				383					383				383				383
	384	42432.1			384				384					384				384				384
	385	69115.7			385				385					385				385				385
	386	28510.1			386				386					386				386				386
	387	17849.5			387				387					387				387				387
	388	42309.5			388				388					388				388				388
	389	43263.1			389				389					389				389				389
	390	31498.6			390				390					390				390				390
	391	29279.9			391				391					391				391				391
	392	38074			392				392					392				392				392
	393	18564.9			393				393					393				393				393
	394	30746.6			394				394					394				394				394
	395	27738.7			395				395					395				395				395
	396	22943.9			396				396					396				396				396
	397	21081.2			397				397					397				397				397
	398	11087.7			398				398					398				398				398
	399	18746.2			399				399					399				399				399
	400	3121.93			400				400					400				400				400
	401	1893.77			401				401					401				401				401
	402	5040.85			402				402					402				402				402
	403	2079.09			403				403					403				403				403
	404	1502.19			404				404					404				404				404
	405	10438.6			405				405					405				405				405
	406	634.537			406				406					406				406				406
	407	1212.01			407				407					407				407				407
	408	992.964			408				408					408				408				408
	409	1598.05			409				409					409				409				409
	410	7222.19			410				410					410				410				410
	411	1842.19			411				411					411				411				411
	412	2117.83			412				412					412				412				412
	413	1551.63			413				413					413				413				413
	414	2171.48			414				414					414				414				414
	415	6962.92			415				415					415				415				415
	416	2218.61			416				416					416				416				416
	417	3172.07			417				417					417				417				417
	418	20255.8			418				418					418				418				418
	419	2411.84			419				419					419				419				419
	420	5267.63			420				420					420				420				420
	421	1628.54			421				421					421				421				421
	422	2999.91			422				422					422				422				422
	423	6611.2			423				423					423				423				423
	424	5936.18			424				424					424				424				424
	Average	45318.6	31609.3		Average	47502.5	34700.2		Average	39400.2	22844.2			Average	34202.8	15022.7		Average	30889.4	16586.8		Average	41205.2	11112.5
