## Supplementary table S6 for "DDX21 is a p38-MAPK sensitive nucleolar protein necessary for mouse preimplantation embryo development and cell-fate specification"

### Sheet: Table S6
	Supplementary to Fig. 3j
		Control (NTC) siRNA	Ddx21 siRNA
	N	Volme of blastocyst embryo (in picoliters)	Volme of blastocyst embryo (in picoliters)
	1	675.337	370.47
	2	653.856	187.228
	3	435.871	347.978
	4	872.166	303.501
	5	990.198	210.995
	6	633.851	269.245
	7	672.657	242.033
	8	418.476	247.141
	9	696.903	165.567
	10	381.419	285.258
	11	719.077	512.699
	12	418.312	250.619
	13	472.179	218.742
	14	515.549	538.242
	15	547.904	266.188
	16		419.834
	17		236.916
	18		207.498
	19		209.476
	20		328.1
	21		560.439
	22		226.797
	23		247.099
	24		190.488
	25		300.414
	26		462.483
	Average	606.917	300.209
