## Supplementary table S7 for "DDX21 is a p38-MAPK sensitive nucleolar protein necessary for mouse preimplantation embryo development and cell-fate specification"

### Sheet: Table S7
	Supplementary to Fig. 3f-I & S3d
	NTC siRNA (10uM)
	#	TOTAL NUMBER OF CELLS
		Embryo Total	Embryo Total Non-Injected	Embryo Total Injected	OUTER						ICM																						ICM
					Outer Cdx2 +ve Non-Injected	Outer Cdx2 +ve Injected	Outer Cdx2 +ve	Total Outer Non-Injected	Total Outer Injected	Total Outer	Total ICM Non-Injected	Total ICM Injected	Total ICM
	1	80	39	41	27	32	59	27	32	59	12	9	21
	2	81	40	41	31	29	60	31	29	60	9	12	21
	3	61	33	28	23	18	41	23	18	41	10	10	20
	4	74	42	32	34	25	59	34	25	59	8	7	15
	5	87	43	44	30	33	63	30	33	63	13	11	24
	6	67	36	31	38	21	59	38	21	59	8	10	18
	7	91	45	46	29	38	67	29	38	67	16	8	24
	8	62	31	31	21	21	42	21	21	42	10	10	20
	9	79	40	39	29	31	60	29	31	60	11	8	19
	10	67	29	38	20	23	43	20	23	43	16	15	31
	11	84	49	35	33	27	60	33	27	60	16	8	24
	12	63	41	22	28	15	43	28	15	43	13	7	20
	13	73	27	46	15	37	52	15	37	52	12	9	21
	14	70	30	40	19	26	45	19	26	45	11	14	25
	15	70	34	36	23	23	46	23	23	46	11	13	24
	Average	73.9333	37.2667	36.6667	26.6667	26.6	53.2667	26.6667	26.6	53.2667	11.7333	10.0667	21.8
	Ddx21 siRNA (10uM)
	#	TOTAL NUMBER OF CELLS
		Embryo Total	Embryo Total Non-Injected	Embryo Total Injected	OUTER						ICM
					Outer Cdx2 +ve Non-Injected	Outer Cdx2 +ve Injected	Outer Cdx2 +ve	Total Outer Non-Injected	Total Outer Injected	Total Outer	Total ICM Non-Injected	Total ICM Injected	Total ICM
	1	55	52	3	35	2	37	35	2	37	17	1	18
	2	34	17	17	15	15	30	15	15	30	2	2	4
	3	51	48	3	36	0	36	36	0	36	12	3	15
	4	35	23	12	18	8	26	18	8	26	5	4	9
	5	20	10	10	8	8	16	8	8	16	1	2	3
	6	27	20	7	18	5	23	18	5	23	2	2	4
	7	39	25	14	21	11	32	21	11	32	4	3	7
	8	21	7	14	4	11	15	4	11	15	3	3	6
	9	26	19	7	15	5	20	15	5	20	4	2	6
	10	27	16	11	14	9	23	14	9	23	2	2	4
	11	72	60	12	43	9	52	43	9	52	17	3	20
	12	33	21	12	17	11	28	17	11	28	4	1	5
	13	24	13	11	9	11	20	9	11	20	4	0	4
	14	77	67	10	50	8	58	50	8	58	17	2	19
	15	46	35	11	20	8	28	20	8	28	15	3	18
	16	25	12	13	11	11	22	11	11	22	1	2	3
	17	30	16	14	13	12	25	13	12	25	3	2	5
	18	31	23	8	18	8	26	18	8	26	5	0	5
	19	22	12	10	8	10	18	8	10	18	4	0	4
	20	47	29	18	16	16	32	16	16	32	13	2	15
	21	62	52	10	38	6	44	38	6	44	14	4	18
	22	46	41	5	27	1	28	27	1	28	14	4	18
	23	43	26	17	16	12	28	16	12	28	10	5	15
	24	19	11	8	11	7	18	11	7	18	0	1	1
	25	28	17	11	17	8	25	17	8	25	0	3	3
	26	62	55	7	44	4	48	44	4	48	11	3	14
	Average	38.5385	27.9615	10.5769	20.8462	8.30769	29.1538	20.8462	8.30769	29.1538	7.07692	2.26923	9.34615
