## Supplementary table S8 for "DDX21 is a p38-MAPK sensitive nucleolar protein necessary for mouse preimplantation embryo development and cell-fate specification"

### Sheet: Table S8
	Supplementary to Fig. 4 & S4
	NTC siRNA (10uM)
	#	TOTAL NUMBER OF CELLS																											RATIOS
		Embryo Total	Embryo Total Non-Injected	Embryo Total Injected	OUTER									ICM
					Outer Nanog +ve	Outer Nanog +ve Injected	Outer Gata4 +ve	Outer Gata4 +ve Injected	Outer Double Negative	Outer Double Negative Injected	Total Outer	Total Outer Non-Injected	Total Outer Injected	Nanog +ve	Nanog +ve Non-Injected	Nanog +ve Injected	Gata4 +ve	Gata4 +ve Non-Injected	Gata4 +ve Injected	Nanog/ Gata4 double +ve	Nanog/ Gata4 double +ve Non-Injected	Nanog/ Gata4 double +ve Injected	Nanog/ Gata4 double -ve	Nanog/ Gata4 double -ve Non-Injected	Nanog/ Gata4 double -ve Injected	Total ICM	Total ICM Non-Injected	Total ICM Injected	Overall ratio of PrE to ICM	Ratio of PrE to ICM among non-injected cells	Ratio of PrE to ICM among injected cells	Overall ratio of EPI to ICM	Ratio of EPI to ICM among non-injected cells	Ratio of EPI to ICM among injected cells	Overall ratio of Nanog-Gata4 co-negative to ICM	Ratio of Nanog-Gata4 co-negative to ICM among non-injected cells	Ratio of Nanog-Gata4 co-negative to ICM among injected cells
	1	65	35	30	10	3	0	0	45	21	55	31	24	4	2	2	1	0	1	5	2	3	0	0	0	10	4	6	0.1	0	0.166667	0.4	0.5	0.333333	0	0	0
	2	68	38	30	3	0	0	0	45	23	48	25	23	11	9	2	6	3	3	3	1	2	0	0	0	20	13	7	0.3	0.230769	0.428571	0.55	0.692308	0.285714	0	0	0
	3	82	42	40	2	0	0	0	62	31	64	33	31	12	6	6	6	3	3	0	0	0	0	0	0	18	9	9	0.333333	0.333333	0.333333	0.666667	0.666667	0.666667	0	0	0
	4	73	43	30	1	1	0	0	56	24	57	32	25	11	6	5	5	5	0	0	0	0	0	0	0	16	11	5	0.3125	0.454545	0	0.6875	0.545455	1	0	0	0
	5	69	37	32	1	0	0	0	45	26	46	20	26	11	9	2	9	7	2	3	1	2	0	0	0	23	17	6	0.391304	0.411765	0.333333	0.478261	0.529412	0.333333	0	0	0
	6	108	54	54	2	1	0	0	87	38	89	50	39	6	2	4	13	2	11	0	0	0	0	0	0	19	4	15	0.684211	0.5	0.733333	0.315789	0.5	0.266667	0	0	0
	7	93	45	48	4	1	0	0	62	33	66	32	34	12	6	6	11	5	6	4	2	2	0	0	0	27	13	14	0.407407	0.384615	0.428571	0.444444	0.461538	0.428571	0	0	0
	8	63	23	40	0	0	0	0	45	26	45	19	26	6	1	5	12	3	9	0	0	0	0	0	0	18	4	14	0.666667	0.75	0.642857	0.333333	0.25	0.357143	0	0	0
	9	85	51	34	2	0	0	0	70	29	72	43	29	8	5	3	4	2	2	1	1	0	0	0	0	13	8	5	0.307692	0.25	0.4	0.615385	0.625	0.6	0	0	0
	Average	78.4444	40.8889	37.5556	2.77778	0.666667	0	0	57.4444	27.8889	60.2222	31.6667	28.5556	9	5.11111	3.88889	7.44444	3.33333	4.11111	1.77778	0.777778	1	0	0	0	18.2222	9.22222	9	0.389235	0.368336	0.385185	0.499042	0.530042	0.474603	0	0	0
	Ddx21 siRNA (10uM)
	#	TOTAL NUMBER OF CELLS																											RATIOS
		Embryo Total	Embryo Total Non-Injected	Embryo Total Injected	OUTER									ICM
					Outer Nanog +ve	Outer Nanog +ve Injected	Outer Gata4 +ve	Outer Gata4 +ve Injected	Outer Double Negative	Outer Double Negative Injected	Total Outer	Total Outer Non-Injected	Total Outer Injected	Nanog +ve	Nanog +ve Non-Injected	Nanog +ve Injected	Gata4 +ve	Gata4 +ve Non-Injected	Gata4 +ve Injected	Nanog/ Gata4 double +ve	Nanog/ Gata4 double +ve Non-Injected	Nanog/ Gata4 double +ve Injected	Nanog/ Gata4 double -ve	Nanog/ Gata4 double -ve Non-Injected	Nanog/ Gata4 double -ve Injected	Total ICM	Total ICM Non-Injected	Total ICM Injected	Overall ratio of PrE to ICM	Ratio of PrE to ICM among non-injected cells	Ratio of PrE to ICM among injected cells	Overall ratio of EPI to ICM	Ratio of EPI to ICM among non-injected cells	Ratio of EPI to ICM among injected cells	Overall ratio of Nanog-Gata4 co-negative to ICM	Ratio of Nanog-Gata4 co-negative to ICM among non-injected cells	Ratio of Nanog-Gata4 co-negative to ICM among injected cells
	1	20	11	9	4	3	0	0	13	5	17	9	8	1	0	1	0	0	0	0	0	0	2	2	0	3	2	1	0	0	0	0.333333	0	1	0.666667	1	0
	2	21	14	7	1	1	0	0	13	4	14	9	5	3	3	0	0	0	0	0	0	0	4	2	2	7	5	2	0	0	0	0.428571	0.6	0	0.571429	0.4	1
	3	21	11	10	3	2	0	0	14	4	17	11	6	4	0	4	0	0	0	0	0	0	0	0	0	4	0	4	0	0	0	1	0	1	0	0	0
	4	24	12	12	6	5	0	0	11	4	17	8	9	5	3	2	0	0	0	0	0	0	2	1	1	7	4	3	0	0	0	0.714286	0.75	0.666667	0.285714	0.25	0.333333
	5	18	7	11	2	0	0	0	11	7	13	6	7	2	1	1	0	0	0	0	0	0	3	0	3	5	1	4	0	0	0	0.4	1	0.25	0.6	0	0.75
	6	42	14	28	12	10	0	0	20	13	32	9	23	6	4	2	1	0	1	0	0	0	3	1	2	10	5	5	0.1	0	0.2	0.6	0.8	0.4	0.3	0.2	0.4
	7	28	15	13	8	6	0	0	13	3	21	12	9	6	2	4	0	0	0	0	0	0	1	1	0	7	3	4	0	0	0	0.857143	0.666667	1	0.142857	0.333333	0
	8	76	61	15	0	0	0	0	59	15	59	44	15	5	5	0	12	12	0	0	0	0	0	0	0	17	17	0	0.705882	0.705882	0	0.294118	0.294118	0	0	0	0
	9	47	33	14	0	0	0	0	35	14	35	21	14	7	7	0	2	2	0	0	0	0	3	3	0	12	12	0	0.166667	0.166667	0	0.583333	0.583333	0	0.25	0.25	0
	10	23	16	7	0	0	0	0	20	6	20	14	6	0	0	0	0	0	0	0	0	0	3	2	1	3	2	1	0	0	0	0	0	0	1	1	1
	11	14	9	5	0	0	0	0	11	4	11	7	4	1	0	1	0	0	0	0	0	0	2	2	0	3	2	1	0	0	0	0.333333	0	1	0.666667	1	0
	12	29	15	14	9	5	0	0	13	3	22	14	8	6	0	6	0	0	0	0	0	0	1	1	0	7	1	6	0	0	0	0.857143	0	1	0.142857	1	0
	13	20	14	6	3	2	0	0	12	2	15	11	4	5	3	2	0	0	0	0	0	0	0	0	0	5	3	2	0	0	0	1	1	1	0	0	0
	14	39	27	12	0	0	0	0	30	8	30	22	8	0	0	0	0	0	0	0	0	0	9	5	4	9	5	4	0	0	0	0	0	0	1	1	1
	15	20	12	8	0	0	0	0	16	8	16	8	8	1	1	0	0	0	0	0	0	0	3	3	0	4	4	0	0	0	0	0.25	0.25	0	0.75	0.75	0
	Average	29.4667	18.0667	11.4	3.2	2.26667	0	0	19.4	6.66667	22.6	13.6667	8.93333	3.46667	1.93333	1.53333	1	0.933333	0.0666667	0	0	0	2.4	1.53333	0.866667	6.86667	4.4	2.46667	0.0648366	0.0581699	0.0133333	0.510084	0.396275	0.487778	0.425079	0.478889	0.298889
